# Integrative Omics and Network Biology Reveal Transcriptional Changes of Amino Acid Transport in Arabidopsis Susceptibility to *Pseudomonas syringae*

**DOI:** 10.64898/2026.03.25.714176

**Authors:** Bharat Mishra, Nilesh Kumar, Yali Sun, Thomas W. Detchemendy, Doni Thingujam, Adrian Flannery, Karolina M. Pajerowska-Mukhtar, M. Shahid Mukhtar

## Abstract

Plant amino acids function as both pathogen nutrients and essential drivers of systemic immunity. The regulation of amino acid homeostasis through transporters is a essential for mounting a robust and coordinated immune response in plants during pathogen infection. Using systems biology and integrative network science, we investigated bacterial virulence in Arabidopsis. By comparing gene coexpression networks of effector-triggered susceptibility (ETS) and pattern-triggered immunity (PTI), we uncovered a plant amino acid-related processes specifically linked to ETS. Integrating time-series transcriptomics, protein–DNA interactions, and mathematical simulations, we identified ANAC046 as a transcriptional regulator of amino acid processes during ETS. Single-cell RNA-Seq revealed that amino acid transporters are primarily expressed in companion and mesophyll cells, while functional validation confirmed ANAC046’s roles in promoting susceptibility. Further integration of transcriptome and interactome data showed that amino acid-related genes interact with key immune hub proteins. Network topology analysis enabled the characterization of seven additional genes involved in plant defense. To support community-wide research, we developed MID*ata*, an open-access platform for pre-analyzed Arabidopsis networks. Together, our findings demonstrate the power of systems-level approaches in uncovering hierarchical regulatory mechanisms underlying plant susceptibility to bacterial pathogens.
