## Supplementary material for "Integrative Omics and Network Biology Reveal Transcriptional Changes of Amino Acid Transport in Arabidopsis Susceptibility to *Pseudomonas syringae*": Table S4

### Sheet: table S4
table S4. qPCR and PPIE significant genes based on network centrality analysis
Worksheet No.	Details of Sheets
1	qPCR primers used in the study
2	Mutants and their corresponding primers
3	Litrature curated phenotype diverse pathogens

### Sheet: primers 
			qPCR primers
Sr. No	Locus Identifier	Gene dicscription	Primer description	Primer sequence	Categories
19	AT3G04060	NAC046 is a member of the NAC domain containing family of transcription factors. It was identified in a screen for regulators of chlorophyll protein gene expression. Mutants in NAC046 have delayed senescence and increased CHL content suggesting a role in regulation of senescence and chlorophyll degradation.	ANAC046 qPCR primer Forward	ACACGATCTCAAACCTGTTCTC
20	AT3G04060	NAC046 is a member of the NAC domain containing family of transcription factors. It was identified in a screen for regulators of chlorophyll protein gene expression. Mutants in NAC046 have delayed senescence and increased CHL content suggesting a role in regulation of senescence and chlorophyll degradation.	ANAC046 qPCR primer Reverse	GGAATTATGGACCGAGTGGTAAG
21	AT1G58360	Encodes AAP1 (amino acid permease 1), a neutral amino acid transporter expressed in seeds. Functions in amino acid uptake into embryos. The transporter also functions in acquisition of glutamate and neutral amino acids by the root.	AAP1 qPCR primer Forward	GGGAGTATCAACCACCACTTT	ANAC046-related amino acid transporters
22	AT1G58360	Encodes AAP1 (amino acid permease 1), a neutral amino acid transporter expressed in seeds. Functions in amino acid uptake into embryos. The transporter also functions in acquisition of glutamate and neutral amino acids by the root.	AAP1 qPCR primer Reverse	CCCGAAATCTGTGAGGAAATCT
23	AT1G77380	Amino acid permease which transports basic amino acids.	AAP3 qPCR primer Forward	GAAGTCACCACCATCAGAAGAG	ANAC046-related amino acid transporters
24	AT1G77380	Amino acid permease which transports basic amino acids.	AAP3 qPCR primer Reverse	AGTCTCCAAAGGCTGCATATC
25	AT5G63850	Amino acid transporter whose expression is downregulated by dehydration.	AAP4 qPCR primer Forward	CAGCCCATCTTCGCCTTTAT	ANAC046-related amino acid transporters
26	AT5G63850	Amino acid transporter whose expression is downregulated by dehydration.	AAP4 qPCR primer Reverse	CCAGGGATTCGGATTTCGTATT
27	AT1G44100	Amino acid permease 5	AAP5 qPCR primer Forward	GTAAGTGTGGCAGTGACTACAG	ANAC046-related amino acid transporters
28	AT1G44100	Amino acid permease 5	AAP5 qPCR primer Reverse	GAGATTTCCGGGTGCGTTAT
29	AT5G49630	Is a high affinity amino acid transporter capable of transporting aspartate and tryptophan. May be involved in the amino acid uptake from xylem.	AAP6 qPCR primer Forward	TCAACTTCCTCAGATTGGTATGG	ANAC046-related amino acid transporters
30	AT5G49630	Is a high affinity amino acid transporter capable of transporting aspartate and tryptophan. May be involved in the amino acid uptake from xylem.	AAP6 qPCR primer Reverse	CTGCTCCAATAAGACCCAAGAA
31	AT1G10010	Encodes a high affinity amino acid transporter that is probably responsible for import of organic nitrogen into developing seeds. One of eight gene family members that encode amino acid permeases. Most closely related to AAP1 (75%) identity.	AAP8 qPCR primer Forward	GTTCTGGCCACTCACAGTTTA	ANAC046-related amino acid transporters
32	AT1G10010	Encodes a high affinity amino acid transporter that is probably responsible for import of organic nitrogen into developing seeds. One of eight gene family members that encode amino acid permeases. Most closely related to AAP1 (75%) identity.	AAP8 qPCR primer Reverse	GGCCAACCATCTACGAGAATAC
33	AT5G40780	Encodes LHT1 (lysine histidine transporter), a high-affinity transporter for cellular amino acid uptake in both root epidermis and leaf mesophyll.	LHT1 qPCR primer Forward	GCCATCTACAAACCCAAGAAATAC	ANAC046-related amino acid transporters
34	AT5G40780	Encodes LHT1 (lysine histidine transporter), a high-affinity transporter for cellular amino acid uptake in both root epidermis and leaf mesophyll.	LHT1 qPCR primer Reverse	GGCGATAGGACCATCAAGAAA
35	AT1G47670	Transmembrane amino acid transporter family protein;	LHT4 qPCR primer Forward	CTCCCGGTCACATTTGCTTATC	ANAC046-related amino acid transporters
36	AT1G47670	Transmembrane amino acid transporter family protein;	LHT4 qPCR primer Reverse	GCAACTCCCAACCAACCTAATC
37	AT4G35180	LYS/HIS transporter 7.	LHT7 qPCR primer Forward	CTCTAGTATATCGCGGGAACAATC	ANAC046-related amino acid transporters
38	AT4G35180	LYS/HIS transporter 7.	LHT7 qPCR primer Reverse	CACTGCTCTCCACATTGTCTTA
39	AT4G21120	Encodes a member of the cationic amino acid transporter (CAT) subfamily of amino acid polyamine choline transporters. Mediates efficient uptake of Lys, Arg and Glu in a yeast system. The mRNA is cell-to-cell mobile.	AAT1 qPCR primer Forward	CTACCGCGACTGCTGTTTAT	ANAC046-related amino acid transporters
40	AT4G21120	Encodes a member of the cationic amino acid transporter (CAT) subfamily of amino acid polyamine choline transporters. Mediates efficient uptake of Lys, Arg and Glu in a yeast system. The mRNA is cell-to-cell mobile.	AAT1 qPCR primer Reverse	ACTTCATGGCAACCGTAGAC
43	AT1G44800	Encodes Siliques Are Red 1 (SIAR1). Functions as a bidirectional amino acid transporter that is crucial for the amino acid homeostasis of siliques. Member of nodulin MtN21-like transporter family.	UMAMIT18 qPCR primer Forward	GTCCCAAGAGCTTCCGATTAC	ANAC046-related amino acid transporters
44	AT1G44800	Encodes Siliques Are Red 1 (SIAR1). Functions as a bidirectional amino acid transporter that is crucial for the amino acid homeostasis of siliques. Member of nodulin MtN21-like transporter family.	UMAMIT18 qPCR primer Reverse	GTACTGGTAACCACACCGTTAG
59	AT2G22250	Encodes a prokaryotic-type plastidic aspartate aminotransferase with glutamate/aspartate-prephenate aminotransferase (PAT) activity.	AAT qPCR primer Forward	CCAACCCTACTGGATCTGTTTAC	ANAC046-related other regulators
60	AT2G22250	Encodes a prokaryotic-type plastidic aspartate aminotransferase with glutamate/aspartate-prephenate aminotransferase (PAT) activity.	AAT qPCR primer Reverse	TCATCCGAAAGCACCAGAAG
73	AT2G14610	PR1 gene expression is induced in response to a variety of pathogens. It is a useful molecular marker for the SAR response. Though the Genbank record for the cDNA associated to this gene is called 'PR-1-like', the sequence actually corresponds to PR1. Expression of this gene is salicylic-acid responsive.	PR1 qPCR primer Forward	GGTTAGCGAGAAGGCTAACTAC	ANAC046-related markers
74	AT2G14610	PR1 gene expression is induced in response to a variety of pathogens. It is a useful molecular marker for the SAR response. Though the Genbank record for the cDNA associated to this gene is called 'PR-1-like', the sequence actually corresponds to PR1. Expression of this gene is salicylic-acid responsive.	PR1 qPCR primer Reverse	CATCCGAGTCTCACTGACTTTC
75	AT1G75040	Thaumatin-like protein involved in response to pathogens. mRNA level of the PR-5 gene (At1g75040)is significantly changed after cutting the inflorescence stem indicating the existence of a network of signal transducing pathways as other stress-regulated genes (At5g01410, At3g17800, At1g29930)do not response to the treatment. The mRNA is cell-to-cell mobile.	PR5 qPCR primer Forward	GAGTGCCTGTGAGAGGTTTAAT	ANAC046-related markers
76	AT1G75040	Thaumatin-like protein involved in response to pathogens. mRNA level of the PR-5 gene (At1g75040)is significantly changed after cutting the inflorescence stem indicating the existence of a network of signal transducing pathways as other stress-regulated genes (At5g01410, At3g17800, At1g29930)do not response to the treatment. The mRNA is cell-to-cell mobile.	PR5 qPCR primer Reverse	GTGCTCGTTTCGTCGTCATA
77	AT2G19190	Encodes a receptor-like protein kinase that is involved in early defense signaling. Expression of this gene is strongly induced during leaf senescence. It is a target of the transcription factor AtWRKY6.	FRK1 qPCR primer Forward	GACTCCTTACGATGCACTTACC	ANAC046-related markers
78	AT2G19190	Encodes a receptor-like protein kinase that is involved in early defense signaling. Expression of this gene is strongly induced during leaf senescence. It is a target of the transcription factor AtWRKY6.	FRK1 qPCR primer Reverse	CACTATACGCGGTGTCCATATAC
79	AT1G17380	Jasmonate-zim-domain protein 5.	JAZ5 qPCR primer Forward	GTGGAACGTATAGCACGTAGAG	ANAC046-related markers
80	AT1G17380	Jasmonate-zim-domain protein 5.	JAZ5 qPCR primer Reverse	TCTCTGGCTTGGGAGGATAA
81	AT2G06050	Encodes a 12-oxophytodienoate reductase that is required for jasmonate biosynthesis. Mutants are male sterile and defective in pollen dehiscence. Shows activity towards 2,4,6-trinitrotoluene. CFA-Ile, CFA-Leu, CFA-Val, CFA-Met and CFA-Ala can restore the fertility of opr3 plants by inducing filament elongation and anther dehiscence.	OPR3 qPCR primer Forward	GGGCGCATGGTTACCTTATT	ANAC046-related markers
82	AT2G06050	Encodes a 12-oxophytodienoate reductase that is required for jasmonate biosynthesis. Mutants are male sterile and defective in pollen dehiscence. Shows activity towards 2,4,6-trinitrotoluene. CFA-Ile, CFA-Leu, CFA-Val, CFA-Met and CFA-Ala can restore the fertility of opr3 plants by inducing filament elongation and anther dehiscence.	OPR3 qPCR primer Reverse	GCTCCTATGGCTGAAACTACAC
83	AT3G62250	Ubiquitin 5.	UBQ5 qPCR primer Forward	GACGCTTCATCTCGTCC	Reference gene
84	AT3G62250	Ubiquitin 5.	UBQ5 qPCR primer Reverse	GTAAACGTAGGTGAGTCCA

### Sheet: mutant 
PPIE significant genes based on network centrality analysis
Locus Identifier	Mutant	Genotyping-forward primer	Genotyping-reverse primer	Name	Gene description	ROS phenotype	DC3000 phenotype	hrcC- phenotype
AT1G34420	SALK_109214C	GTTTATGCAGGCAAGAGCAAC	GGGATCATAACTGTCACCGTG	N.A	leucine-rich repeat transmembrane protein kinase family protein.	High	N.A	N.A
AT1G72180	SALK_081193C	GATGTCGAAAGTGTCGAGAGC	AAAGCTCACTTTTGGAGTTTGTG	CEPR2	Encodes a leucine-rich repeat receptor kinase that functions as a receptor for CEP1 peptide. Mediates nitrate uptake signaling.	High	No phenotype	Susceptible
AT5G08520	SALK_205581C	TGCACTATGACAGCAAAGGTG	TGCCAAAGATATGGGAAACTG	MYBS2	Duplicated homeodomain-like superfamily protein.	No phenotype	No phenotype	No phenotype
AT1G17380	SALK_053776	CTTTCCCTCCGAAGAATATGG	AGTTAAAAATGCATGCGATGG	JAZ5	jasmonate-zim-domain protein 5.	High	N.A	N.A
AT2G01210	CS860541	AACAAAGCGTTCACGATGATC	GGTTACAAGCGCAGAACTTTG	ZAR1	ZAR1 encodes a plasma membrane localized leucine-rich repeat receptor-like kinase (LRR-RLK) that contains a putative CaM-binding domain and a Gβ-binding motif within its intracellular kinase region. Homozygous of function mutations are embryo-lethal and fail to properly make the first asymmetric division of the zygote. ZAR1 interacts with both CaM and Gβ in vivo and that interaction activates ZAR…	High	N.A	No phenotype
AT2G37560	SALK_086357C	GTTCCTGTGAGCTTGTTGTCC	TATCACTTTGGGAGCACCATC	ORC2	Origin Recognition Complex subunit 2. Involved in the initiation of DNA replication. Regulated transcriptionally during cell cycle, peaking at G1/S-phase. Target of E2F/DF family of transcription factors. Interacts strongly with all ORC subunits.	No phenotype	No phenotype	No phenotype
AT1G07940	SALK_049659C	TCTGGATTTGAGGGTGACAAC	AACTTCAGAGGCTGATCGTTG	EF1A	GTP binding Elongation factor Tu family protein.	High	N.A	N.A
	SAIL_620_H05	TCTGGATTTGAGGGTGACAAC	AACTTCAGAGGCTGATCGTTG			High	N.A	N.A
AT5G63930	SAIL_900_B07	ATGGATTCTGCAATCACCAAG	ACGGTAATTACCGTTTGGGTC	N.A	Leucine-rich repeat protein kinase family protein.	High	N.A	N.A
Note: ROS phenotype ( High means there is more ROS production (RLU) from the mutant plant compared to Col-0 wild type plants. No Phenotype means there is no difference between a mutant and Col-0 wild type. N.A means there is no data availvable.) DC3000 Phenotype ( Resistance means there is less bacterial growth of Pseudomonas syringae pv. tomato DC3000 (hereafter DC3000) in a mutant compared to C…

### Sheet: AA Phenotype
AGI	Gene Name1	Phenotype2	Gene discription	Citation
AT1G58360	AAP1	Reduced resistance to RKN	Encodes AAP1 (amino acid permease 1), a neutral amino acid transporter expressed in seeds. Functions in amino acid uptake into embryos. The transporter also functions in acquisition of glutamate and neutral amino acids by the root.	[1]
AT5G09220	AAP2	Reduced resistance to BCN	Member of AAAP family The mRNA is cell-to-cell mobile.	[1]
AT1G77380	AAP3	Reduced resistance to RKN, avirulent Hpa, avirulent Pst	Amino acid permease which transports basic amino acids.	[2]
AT5G63850	AAP4	N.D.	Amino acid transporter whose expression is downregulated by dehydration.
AT1G44100	AAP5	N.D.	Amino acid permease 5
AT5G49630	AAP6	Reduced resistance to BCN	Is a high affinity amino acid transporter capable of transporting aspartate and tryptophan. May be involved in the amino acid uptake from xylem.	[1], [2]
AT1G10010	AAP8	Reduced resistance to BCN	Encodes a high affinity amino acid transporter that is probably responsible for import of organic nitrogen into developing seeds. One of eight gene family members that encode amino acid permeases. Most closely related to AAP1 (75%) identity.	[1]
AT4G21120	CAT1	Overexpression confers resistance to Pst	Encodes a member of the cationic amino acid transporter (CAT) subfamily of amino acid polyamine choline transporters. Mediates efficient uptake of Lys, Arg and Glu in a yeast system. The mRNA is cell-to-cell mobile.	[3]
AT4G31730	GDU1	Enhanced resistance to Ec and Ch	Glutamine dumper1 is a putative transmembrane protein. It is involved in glutamine secretion The mRNA is cell-to-cell mobile.	[4, 5]
AT5G57685	GDU2	N.D.	Encodes a member of the GDU (glutamine dumper) family proteins involved in amino acid export: At4g31730 (GDU1), At4g25760 (GDU2), At5g57685 (GDU3), At2g24762 (GDU4), At5g24920 (GDU5), At3g30725 (GDU6) and At5g38770 (GDU7).
AT5G40780	LHT1	Enhanced resistance to virulent Pst, Ec, Ch, and Hpa	Encodes LHT1 (lysine histidine transporter), a high-affinity transporter for cellular amino acid uptake in both root epidermis and leaf mesophyll.	[4]
AT1G47670	LHT4	N.D.	Transmembrane amino acid transporter family protein;
AT4G35180	LHT7	N.D.	LYS/HIS transporter 7.
AT1G01060	LHY1	Enhanced resistance to virulent Pst and Hpa	LHY encodes a myb-related putative transcription factor involved in circadian rhythm along with another myb transcription factor CCA1	[6], [7]
AT3G09770	LOG2	N.D.	Encodes a ubiquitin E3 ligase LOG2 (LOSS OF GDU2). Required for GLUTAMINE DUMPER1(GDU1)-induced amino secretion.
AT1G44800	UMAMIT18	N.D.	Encodes Siliques Are Red 1 (SIAR1). Functions as a bidirectional amino acid transporter that is crucial for the amino acid homeostasis of siliques. Member of nodulin MtN21-like transporter family.
AT1G70260	UMAMIT36	Enhanced resistance to virulent Pph, Pst, and Gc	Encodes an endoplasmic reticulum (ER)-localized nodulin MtN21-like transporter family protein that negatively regulates resistance against biotrophic pathogens but not the necrotrophic pathogen, B. cinerea, possibly by regulating ROS production, cell death and PR1 expression.	[8]
AAP: Amino Acid Permease, CAT: Cationic Amino Acid Transporter, GDU: Glutamine Dumper; LHT: Lysine Histidine Transporter; LHY: Late Elongated Hypocotyl; UMAMIT: Usually Multiple Amino acids Move In and out Transporter 2 Describes phenotypes from loss-of-function mutants, unless specified as overexpression. RKN: Root Knot Nematode Meloidogyne incognita; BCN: Beet Cyst Nematode Heterodera schachtii…
